# Using Hi-C and target capture to monitor plasmid transfer in the barley rhizosphere

**DOI:** 10.64898/2026.03.20.713245

**Authors:** Salvador Castañeda-Barba, Thibault Stalder, Eva M. Top

## Abstract

Emergence of multi-drug resistant (MDR) pathogens is facilitated by the mobilization of resistance genes from bacteria in animal and environmental habitats, a process often mediated by plasmids. While fertilization of agricultural soils with manure is hypothesized to serve as a pathway for transferring antimicrobial resistance plasmids to soil and crop bacteria, evidence is limited. In this study, we aimed to determine whether MDR-plasmids from manure transfer in soil, leading to the formation of long-term agricultural resistance reservoirs. To this end, we introduced a known MDR plasmid to agricultural soil where barley was subsequently grown and monitored spread of the plasmid over the course of a growing season (up to 190 days). Our experimental design mimicked conventional agricultural practices at a microcosm scale. A digital droplet PCR approach indicated plasmid transfer in the rhizosphere, which was confirmed by a targeted Hi-C method (termed Hi-C+). This demonstrated transfer of the plasmid to soil bacteria 10 days after barley planting but was not observed afterwards. The new plasmid hosts could not be identified, as plasmid-associated host Hi-C reads were absent from existing databases. This implies these hosts were rare and likely unculturable members of the soil microbiome. Our findings demonstrate that plasmid transfer from manure to soil can occur under conditions reflecting those found in agricultural settings. Furthermore, rare and uncharacterized members of the soil microbiomes may participate in acquiring MDR plasmids from manure bacteria, raising important questions about their role in spreading resistance plasmids.
