## Supplementary Table 1 for "Using Hi-C and target capture to monitor plasmid transfer in the barley rhizosphere"

### Sheet: Sheet1
Supplementary Table 1: Genes on pB10 that have unique bases, ie. they are undetected in the control microcosms. The location, length, and portion of bases that are unique are also shown.
Gene	Start (bp)	End (bp)	Gene length (bp)	Unique bases (bp)	Unique (%)
trbA	97	459	363	363	100
kleF	38029	38358	330	330	100
korC	39289	39546	258	258	100
orfE-like	16317	16559	243	240	98.7654
traN	33397	34050	654	620	94.8012
traL	32029	32754	726	626	86.2259
kfrA	34597	35628	1032	824	79.845
trbD	2216	2527	312	234	75
trbM	11464	12051	588	382	64.966
din	41647	41910	264	169	64.0152
traM	32754	33194	441	279	63.2653
klcA	41046	41474	429	267	62.2378
traC	19329	23675	4347	2703	62.1808
traK	31631	32029	399	237	59.3985
trbL	9728	11446	1719	952	55.381
upf30.5	13709	14140	432	233	53.9352
oxa-2	16607	17434	828	421	50.8454
pecM-like	49251	50135	885	443	50.0565
traI	28608	30848	2241	1106	49.353
traH	28910	29302	393	187	47.5827
trbJ	8716	9480	765	360	47.0588
traJ	30883	31257	375	157	41.8667
trbH	6781	7269	489	204	41.7178
korA	37614	37922	309	128	41.4239
trbC	1748	2212	465	190	40.8602
incC1	36853	37935	1083	423	39.0582
tetA	48020	49219	1200	459	38.25
trbB	769	1731	963	365	37.9024
traO	34079	34426	348	130	37.3563
trbP	12995	13693	699	261	37.3391
klcB	39563	40771	1209	450	37.2208
incC2	36853	37617	765	282	36.8627
traE	24090	26153	2064	757	36.6764
tetR	47264	47914	651	222	34.1014
traD	23679	24068	390	124	31.7949
korB	35807	36856	1050	309	29.4286
trbK	9490	9717	228	66	28.9474
trfA1	62883	64103	1221	348	28.5012
trbI	7274	8695	1422	340	23.91
traG	26698	28611	1914	375	19.5925
traF	26165	26701	537	104	19.3669
trbF	5079	5861	783	145	18.5185
trbE	2524	5082	2559	382	14.9277
xf2080	41897	42178	282	39	13.8298
trbN	12065	12700	636	87	13.6792
ssb	64150	64491	342	39	11.4035
kleE	38360	38686	327	21	6.42202
orf-2	58267	59256	990	31	3.13131
trbG	5858	6778	921	13	1.41151
