## Supplementary Table 2 for "Using Hi-C and target capture to monitor plasmid transfer in the barley rhizosphere"

### Sheet: Table 1
Supplementary Table 2: Classification of Day 10 pB10-unaligned reads at different taxonomic levels.
Phylogenetic level	Classification	Count
kingdom	Bacteria	119
phylum	Pseudomonadota	73
phylum	Actinomycetota	9
phylum	Bacteroidota	2
phylum	Myxococcota	1
class	Gammaproteobacteria	32
class	Betaproteobacteria	19
class	Alphaproteobacteria	14
class	Actinomycetes	7
class	Bacteroidia	2
class	Actinomycetia	1
class	Deltaproteobacteria	1
class	Thermoleophilia	1
order	Burkholderiales	17
order	Pseudomonadales	13
order	Enterobacterales	11
order	Hyphomicrobiales	8
order	Xanthomonadales	5
order	Rhodobacterales	4
order	Kitasatosporales	3
order	Propionibacteriales	2
order	Marinilabiliales	2
order	Rhodocyclales	2
order	Oceanospirillales	2
order	Pseudonocardiales	1
order	Rhizobiales	1
order	Streptomycetales	1
family	Pseudomonadaceae	13
family	Enterobacteriaceae	11
family	Xanthomonadaceae	5
family	Streptomycetaceae	4
family	Sphaerotilaceae	4
family	Phyllobacteriaceae	3
family	Comamonadaceae	3
family	Zoogloeaceae	2
family	Oxalobacteraceae	2
family	Marinilabiliaceae	2
family	Halomonadaceae	2
family	Nocardioidaceae	2
family	Alcaligenaceae	2
family	Paracoccaceae	1
family	Beijerinckiaceae	1
family	Pseudonocardiaceae	1
family	Roseobacteraceae	1
family	Burkholderiaceae	1
family	Moraxellaceae	1
genus	Pseudomonas	12
genus	Escherichia	9
genus	Caldimonas	4
genus	Streptomyces	4
genus	Mesorhizobium	2
genus	Massilia	2
genus	Thiomonas	2
genus	Alkaliflexus	2
genus	Pseudoxanthomonas	2
genus	Halomonas	2
genus	Xanthomonas	2
genus	Pseudazoarcus	2
genus	Nocardioides	2
genus	Castellaniella	1
genus	Enterobacter	1
genus	Enhydrobacter	1
genus	Ralstonia	1
genus	Bordetella	1
genus	Pseudosulfitobacter	1
genus	Salmonella	1
genus	Paracoccus	1
genus	Aminobacter	1
genus	Paracidovorax	1
genus	Acidovorax	1
genus	Rhodoblastus	1
genus	Azotobacter	1
species	Escherichia coli	9
species	Pseudomonas mosselii	9
species	Caldimonas thermodepolymerans	4
species	Pseudomonas sp. KHPS1	3
species	Nocardioides sp. S5	2
species	Pseudazoarcus pumilus	2
species	Massilia sp. PAMC28688	2
species	Alkaliflexus sp. Ai-910	2
species	Streptomyces sp. A144	1
species	Acidovorax sp. NCPPB 3576	1
species	Salmonella enterica	1
species	Mesorhizobium sp. 131-3-5	1
species	Pseudoxanthomonas suwonensis 11-1	1
species	Paracidovorax avenae	1
species	Paracoccus alcaliphilus	1
species	Pseudoxanthomonas suwonensis	1
species	Aminobacter sp. MSH1	1
species	Halomonas alkalicola	1
species	Bordetella pertussis	1
species	Xanthomonas translucens pv. undulosa	1
species	Castellaniella defragrans 65Phen	1
species	Pseudosulfitobacter pseudonitzschiae	1
species	Mesorhizobium sp. NZP2077	1
species	Xanthomonas perforans	1
species	Ralstonia solanacearum	1
species	Thiomonas sp. Bio17B3	1
species	Enterobacter cloacae NH77	1
species	Azotobacter salinestris	1
species	Streptomyces_sp._HGB0020	1
species	Rhodoblastus sp.	1
